# Allopatric montane wren-babblers exhibit similar song notes but divergent vocal sequences

**DOI:** 10.1101/2022.06.25.497582

**Authors:** M. Abhinava Jagan, Ananda Shikhara Bhat, Anand Krishnan

## Abstract

The songs of passerine birds consist of notes temporally arranged into vocal sequences following syntactic structures, and function both in courtship and territorial defense. Geographic barriers are important drivers of avian speciation, and also influence the divergence of song. However, there is relatively little quantitative study of the relationship between geographic barriers and the syntactic structure of vocal sequences. Here, we investigate interspecific divergence in song notes and syntax within a genus of allopatric montane Asian wren-babblers (*Spelaeornis*). Employing a robust quantitative analytical framework and song recordings from publicly accessible databases, we find that *Spelaeornis* appear to have undergone diversification in song syntax without divergence in note parameters. Broadly, we find three different syntactic structures across the eight species in the genus, each occurring in a different geographic region in Asia, with two species apparently exhibiting intermediate syntax. Species within the genus appear to possess similar song notes, but subgroups confined to different geographic regions (eg: hills south of the Brahmaputra river) arrange these notes according to different syntactic rules to construct songs. Our computational framework to examine signal structure and diversification across multiple scales of signal organization has potential implications for our understanding of speciation, signal evolution and more broadly in fields such as linguistic diversification.
