## Supplementary Data for "Allopatric montane wren-babblers exhibit similar song notes but divergent vocal sequences"

### Sheet: Supplementary Data 1
Species Name	Sample Number	Catalogue No.	Date	Person	Place	Source Library
S. caudatus	1	ML283904 / XC426904	2018-04-04	Peter Boesman	Eaglenest WLS--Bompu Camp, West Kameng, Arunachal Pradesh, India	Macaulay Library
	1	ML283905 / XC426903	2018-04-01	Peter Boesman	Eaglenest WLS--Bompu Camp, West Kameng, Arunachal Pradesh, India	Macaulay Library
	2	ML203904831	2014-04-19	Josep del Hoyo	Eaglenest WLS--Bompu Camp, West Kameng, Arunachal Pradesh, India	Macaulay Library
	3	ML200521251	2019-10-31	Esha Munshi	Singchung, West Kameng IN-Arunachal Pradesh (27.2004,92.4697), West Kameng, Arunachal Pradesh, India	Macaulay Library
	3	ML200521161	2019-10-31	Esha Munshi	Singchung, West Kameng IN-Arunachal Pradesh (27.2004,92.4697), West Kameng, Arunachal Pradesh, India	Macaulay Library
	3	ML200521151	2019-10-31	Esha Munshi	Singchung, West Kameng IN-Arunachal Pradesh (27.2004,92.4697), West Kameng, Arunachal Pradesh, India	Macaulay Library
	4	ML236428	2006-04-08	Margaret Widdowson	West Kameng; Eaglenest Wildlife Sanctuary; above Bompu Camp, Arunachal Pradesh, India	Macaulay Library
	5	ML41857	1982-04-19	Ben F. King	10.0 km N of Lolaygaon Forest, Kalimpong area, West Bengal, India	Macaulay Library
	6	ML174684	2011-04-07	Norbu Birding	Yongkala, Bhutan	Macaulay Library
	7	ML335931541	2021-04-22	Dibyendu Ash	Kolbong Forest - KP, Darjiling, West Bengal, India	Macaulay Library
	8	ML325912271	2021-03-29	Dibyendu Ash	Singchung Bugun Community Reserve, West Kameng, Arunachal Pradesh, India	Macaulay Library
	9	XC633482	2021-03-24	Chubzang, bhutanbirdingtours.com	Monka, Mongar	Xeno Canto
	10	XC541372	2019-03-23	Radhika Ananthakrishnan	Eaglenest Sanctuary	Xeno Canto
	11	XC613232	2020-04-27	Langur Eco Travels, bhutanbiridngtours.com	Lingmethang, Mongar	Xeno Canto
	12	XC533828	2020-03-11	Sandeep Ramz	Lava, Darjeeling, West Bengal	Xeno Canto
	13	XC255891	2015-06-09	Peter Ericsson	Trongsa, Trongsa	Xeno Canto
	14	XC243517	2015-04-02	Oscar Campbell	Above Bompu Camp Eagles Nest	Xeno Canto
	15	XC201801	2013-04-26	Frank Lambert	Eaglenest Wildlife Sanctuary, Arunachal Pradesh	Xeno Canto
	16	XC106796	2012-04-27	Frank Lambert	Eaglenest Wildlife Sanctuary, Arunachal Pradesh	Xeno Canto
	16	XC106795	2012-04-27	Frank Lambert	Eaglenest Wildlife Sanctuary, Arunachal Pradesh	Xeno Canto
	17	XC21704	2006-01-19	Mathias Ritschard	Loleygaon, West Bengal	Xeno Canto
	17	XC21703	2006-01-19	Mathias Ritschard	Loleygaon, West Bengal	Xeno Canto
	18	XC18929	2006-04-06	Mike Catsis	Eaglenest Wildlife Sanctuary, Arunachal Pradesh	Xeno Canto
	19	XC329077	2016-03-07	Mike Dooher	Lava, Darjeeling, West Bengal	Xeno Canto
	19	XC329076	2016-03-07	Mike Dooher	Lava, Darjeeling, West Bengal	Xeno Canto
	19	XC329074	2016-03-07	Mike Dooher	Lava, Darjeeling, West Bengal	Xeno Canto
	19	XC329072	2016-03-07	Mike Dooher	Lava, Darjeeling, West Bengal	Xeno Canto
	20	XC100927	2012-04-22	Frank Lambert	Eaglenest Wildlife Sanctuary, Arunachal Pradesh	Xeno Canto
	21	XC88688	2011-07-04	Norbu	Yongkala, Bhutan	Xeno Canto
	21	XC88687	2011-07-04	Norbu	Yongkala, Bhutan	Xeno Canto
	22	XC78603	2011-04-17	Frank Lambert	Eaglenest Wildlife Sanctuary, Arunachal Pradesh	Xeno Canto
	23	XC35519	2009-02-10	Arnold Meijer	Eaglenest Wildlife Sanctuary, Arunachal Pradesh	Xeno Canto
	24	XC329073	2016-03-10	Mike Dooher	Lava, Darjeeling, West Bengal	Xeno Canto
	25	AV#8653	2010-03-08	Abidur Rahman	India: Bompu camp,Eaglenest W S (27.0998, 92.4207)	Avocet
	26	AV8654	2010-01-07	Abidur Rahman	India: Lama camp Eaglenest W S (27.1397, 92.4526)	Avocet
	27	AV10441	2008-04-02	Paul I. Holt	Bhutan: Eastern Bhutan; near Yongkola forest camp site, lower Limithang road	Avocet
	28	AV15440	2000-12-01	Filip Verbelen	India: West Bengal; Lava (27.1, 88.7)	Avocet
S. badeigularis	1	ML282448851	2020-11-14	Dhyey Shah	Mehao WLS, Lower Dibang Valley, Arunachal Pradesh, India	Macaulay Library
	2	ML227098341	2019-04-09	Dibyendu Ash	Mishmi Hills--65 km, Lower Dibang Valley, Arunachal Pradesh, India	Macaulay Library
	2	ML225542331 / XC472360	2019-04-09	Dibyendu Ash	Mishmi Hills--65 km, Lower Dibang Valley, Arunachal Pradesh, India	Macaulay Library
	2	ML225542291 / XC472347	2019-04-09	Dibyendu Ash	Mishmi Hills--65 km, Lower Dibang Valley, Arunachal Pradesh, India	Macaulay Library
	3	ML150909101	2018-06-01	Esha Munshi	Mishmi Hills--Coffee House, Lower Dibang Valley, Arunachal Pradesh, India	Macaulay Library
	3	ML150909031	2018-06-01	Esha Munshi	Mishmi Hills--Coffee House, Lower Dibang Valley, Arunachal Pradesh, India	Macaulay Library
	3	ML150909021	2018-06-01	Esha Munshi	Mishmi Hills--Coffee House, Lower Dibang Valley, Arunachal Pradesh, India	Macaulay Library
	3	ML150909011	2018-06-01	Esha Munshi	Mishmi Hills--Coffee House, Lower Dibang Valley, Arunachal Pradesh, India	Macaulay Library
	3	ML150908991	2018-06-01	Esha Munshi	Mishmi Hills--Coffee House, Lower Dibang Valley, Arunachal Pradesh, India	Macaulay Library
	4	XC374363	2017-05-24	George Wagner	Mid Elevation, Mishmi Hills, Arunachal Pradesh	Xeno Canto
	5	XC374362	2017-05-20	George Wagner	Mid Elevation, Mishmi Hills, Arunachal Pradesh	Xeno Canto
	6	XC292723	2015-11-23	Ramit Singal	Mayodia Pass, Arunachal Pradesh	Xeno Canto
	7	XC157918	2013-04-05	Frank Lambert	Mishmi Hills, nr Tawarigaon (1), Arunachal Pradesh	Xeno Canto
	7	XC157917	2013-04-05	Frank Lambert	Mishmi Hills, nr Tawarigaon (1), Arunachal Pradesh	Xeno Canto
	8	XC21702	2006-03-17	Mathias Ritschard	Mayodia Pass, Arunachal Pradesh	Xeno Canto
	9	XC21701	2006-03-16	Mathias Ritschard	Mayodia Pass, Arunachal Pradesh	Xeno Canto
	9	XC21699	2006-03-16	Mathias Ritschard	Mayodia Pass, Arunachal Pradesh	Xeno Canto
	10	XC21698	2006-03-15	Mathias Ritschard	Mayodia Pass, Arunachal Pradesh	Xeno Canto
	10	XC21697	2006-03-15	Mathias Ritschard	Mayodia Pass, Arunachal Pradesh	Xeno Canto
	10	XC21696	2006-03-15	Mathias Ritschard	Mayodia Pass, Arunachal Pradesh	Xeno Canto
	11	XC336387	2015-03-03	Edward Vercruysse	Arunachal Pradesh	Xeno Canto
	12	XC177706	2014-04-29	Pritam Baruah	Mishmi Hills, below Mayodia Guest House & IB, Arunachal Pradesh	Xeno Canto
	13	AV8652	2009-05-31	Abidur Rahman	India: above Tiwari Gaon, Mishmi Hills (28.2565, 95.8479)	Avocet
	14	AV20013	2016-11-27	Pamela C. Rasmussen	India: Arunachal Pradesh: Mishmi Hills, near Alinye (28.8303, 95.9549)	Avocet
S. troglodytoides	1	ML284140 / XC426913	2018-04-05	Peter Boesman	Mandala Rd, West Kameng, Arunachal Pradesh, India	Macaulay Library
	1	ML284139 / XC426912	2018-04-05	Peter Boesman	Mandala Rd, West Kameng, Arunachal Pradesh, India	Macaulay Library
	1	ML284138 / XC426911	2018-04-05	Peter Boesman	Mandala Rd, West Kameng, Arunachal Pradesh, India	Macaulay Library
	2	ML204020491	2009-04-23	Hervé JACOB	Cangshan Mountain, Yunnan, China	Macaulay Library
	3	ML204016501/ XC149755	2013-04-04	Niels Poul Dreyer	Eaglenest WLS--Eaglenest Pass, West Kameng, Arunachal Pradesh, India	Macaulay Library
	4	ML203904501	2014-04-18	Josep del Hoyo	Eaglenest WLS--Eaglenest Pass, West Kameng, Arunachal Pradesh, India	Macaulay Library
	5	ML155331981	2019-04-26	Ramit Singal	790101, West Kameng IN-Arunachal Pradesh (27.2648,92.2472), West Kameng, Arunachal Pradesh, India	Macaulay Library
	6	ML150927601	2018-06-02	Esha Munshi	Mishmi Hills--Coffee House, Lower Dibang Valley, Arunachal Pradesh, India	Macaulay Library
	6	ML150927551	2018-06-02	Esha Munshi	Mishmi Hills--Coffee House, Lower Dibang Valley, Arunachal Pradesh, India	Macaulay Library
	7	ML91854461	2018-03-29	Craig Robson	Hoang Lien NP--Fansipan Trail, Lao Cai, Vietnam	Macaulay Library
	7	ML91854451	2018-03-29	Craig Robson	Hoang Lien NP--Fansipan Trail, Lao Cai, Vietnam	Macaulay Library
	7	ML91854441	2018-03-29	Craig Robson	Hoang Lien NP--Fansipan Trail, Lao Cai, Vietnam	Macaulay Library
	8	ML50688851	2017-03-07	Rofikul Islam	Eaglenest Wildlife Sanctuary, West Kameng, Arunachal Pradesh, India	Macaulay Library
	9	XC568215	2017-03-17	Jelle Scharringa	Eaglenest Pass, Eaglenest WLS, Arunachal Pradesh	Xeno Canto
	9	XC568214	2017-03-17	Jelle Scharringa	Eaglenest Pass, Eaglenest WLS, Arunachal Pradesh	Xeno Canto
	9	XC568213	2017-03-17	Jelle Scharringa	Eaglenest Pass, Eaglenest WLS, Arunachal Pradesh	Xeno Canto
	9	XC568216	2017-03-17	Jelle Scharringa	Eaglenest Pass, Eaglenest WLS, Arunachal Pradesh	Xeno Canto
	10	XC157924	2013-04-08	Frank Lambert	Mishmi Hills nr Muyudia Pass, Arunachal Pradesh	Xeno Canto
	10	XC157923	2013-04-08	Frank Lambert	Mishmi Hills nr Muyudia Pass, Arunachal Pradesh	Xeno Canto
	11	XC100928	2012-04-20	Frank Lambert	Mandala Pass, Arunachal Pradesh	Xeno Canto
	12	XC79675	2011-04-15	Frank Lambert	Mandala Pass, Arunachal Pradesh	Xeno Canto
	12	XC79674	2011-04-15	Frank Lambert	Mandala Pass, Arunachal Pradesh	Xeno Canto
	12	XC79673	2011-04-15	Frank Lambert	Mandala Pass, Arunachal Pradesh	Xeno Canto
	12	XC79671	2011-04-15	Frank Lambert	Mandala Pass, Arunachal Pradesh	Xeno Canto
	13	XC65030	2010-05-00	David Edwards	Mount Fansipan, Vietnam	Xeno Canto
	13	XC65029	2010-05-00	David Edwards	Mount Fansipan, Vietnam	Xeno Canto
	13	XC65028	2010-05-00	David Edwards	Mount Fansipan, Vietnam	Xeno Canto
	14	XC181939	2013-04-12	Norbu	thrumsing la, Bhutan	Xeno Canto
	15	XC33969	2009-04-07	Richard Thomas	Eaglenest Wildlife Sanctuary, Arunachal Pradesh	Xeno Canto
	16	XC585923	2020-09-01	Dinh Sy Thinh_Tim	Mount Fansipan, Sa Pa, Vietnam	Xeno Canto
	17	AV8656	2010-03-04	Abidur Rahman	India: Mandala Road, Arunachal (27.3122, 92.2229)	Avocet
	18	AV8657	2010-03-15	Abidur Rahman	India: Mayudia, Mishmi Hills (28.3411, 95.8533)	Avocet
	19	AV10437	2008-04-02	Paul I. Holt	Bhutan: Eastern Bhutan; about 5 kms below Sengor on the middle Limithang road (27.3, 91.1)	Avocet
S. chocolatinus	1	ML234539461	2020-02-23	Saurabh Sawant	Zingsui Road, Manipur, IN (25.128, 94.434), Ukhrul, Manipur, India	Macaulay Library
	2	ML233745601	2020-02-22	Saurabh Sawant	Manipur, IN (25.124, 94.439), Ukhrul, Manipur, India	Macaulay Library
	2	ML233745521	2020-02-22	Saurabh Sawant	Manipur, IN (25.124, 94.439), Ukhrul, Manipur, India	Macaulay Library
	3	ML203983291 / XC365592	2017-04-14	Subhajit Chaudhuri	Khonoma (25.6244, 94.0069), Kohima, Nagaland, India	Macaulay Library
	3	ML54947441	2017-04-14	Subhajit Chaudhuri	Khonoma Nature Conservation and Tragopan Sanctuary (KNCTS)--Parking Lot, Kohima, Nagaland, India	Macaulay Library
	4	ML152245031	2019-03-17	Esha Munshi	Khonoma Nature Conservation and Tragopan Sanctuary (KNCTS)--Parking Lot, Kohima, Nagaland, India	Macaulay Library
	4	ML152245021	2019-03-17	Esha Munshi	Khonoma Nature Conservation and Tragopan Sanctuary (KNCTS)--Parking Lot, Kohima, Nagaland, India	Macaulay Library
	5	ML150328221	2019-03-28	Mark Smiles	Khonoma, Kohima, Nagaland, India	Macaulay Library
	6	ML97464201	2018-04-15	Craig Robson	Khonoma Dzuku (incl. Tragopan Sanctuary), Kohima, Nagaland, India	Macaulay Library
	7	ML97463271	2018-04-14	Craig Robson	Khonoma Dzuku (incl. Tragopan Sanctuary), Kohima, Nagaland, India	Macaulay Library
	7	ML97463261	2018-04-14	Craig Robson	Khonoma Dzuku (incl. Tragopan Sanctuary), Kohima, Nagaland, India	Macaulay Library
	7	ML97463221	2018-04-14	Craig Robson	Khonoma Dzuku (incl. Tragopan Sanctuary), Kohima, Nagaland, India	Macaulay Library
	8	ML30058111	2016-04-13	Taksh Sangwan	Khonoma, Kohima, Nagaland, India	Macaulay Library
	9	XC659333	2021-02-14	Dhyey Shah	Khonoma, Kohima, Nagaland	Xeno Canto
	10	XC21678	2006-03-10	Mathias Ritschard	Khonoma Village, Nagaland	Xeno Canto
	10	XC21677	2006-03-10	Mathias Ritschard	Khonoma Village, Nagaland	Xeno Canto
	10	XC21676	2006-03-10	Mathias Ritschard	Khonoma Village, Nagaland	Xeno Canto
	11	XC375474	2017-03-31	Lonnie Bregman	Khonoma, Nagaland	Xeno Canto
	12	XC21674	2005-12-28	Mathias Ritschard	Khonoma Village, Nagaland	Xeno Canto
S. reptatus	1	ML249399661	2020-01-15	Archie J.	Gaoligongshan - river trail, Yunnan, China	Macaulay Library
	1	ML212330431	2020-01-15	Larry Chen	Gaoligongshan - river trail, Yunnan, China	Macaulay Library
	2	ML237400	1992-04-30	David Michael	west side of Gaoligongshan , Yunnan, China	Macaulay Library
	3	ML237279	1992-04-21	David Michael	Tengchong; Guard Station, Yunnan, China	Macaulay Library
	4	XC437525	2001-04-24	Philip Round	Doi Kajela, Umphang Wildlife Sanctuary, Tak Province	Xeno Canto
S. oatesi	1	ML341516891 / XC430326	2018-04-03	Brian Cox	Mount Victoria, Old Frogmouth Track, Chin, Myanmar	Macaulay Library
	1	ML341516881/ XC430323	2018-04-03	Brian Cox	Mount Victoria, Old Frogmouth Track, Chin, Myanmar	Macaulay Library
	1	ML341516861 / XC430324	2018-04-03	Brian Cox	Mount Victoria, Old Frogmouth Track, Chin, Myanmar	Macaulay Library
	1	ML341516831 / XC430325	2018-04-03	Brian Cox	Mount Victoria, Old Frogmouth Track, Chin, Myanmar	Macaulay Library
	2	ML203991481 / XC263796	2013-11-17	Niels Poul Dreyer	Mount Victoria, Chin, Myanmar	Macaulay Library
	3	ML183783571	2019-03-28	Saurabh Sawant	Phawngpui Blue Mountain National Park, Saiha, Mizoram, India	Macaulay Library
	3	ML183783551	2019-03-28	Saurabh Sawant	Phawngpui Blue Mountain National Park, Saiha, Mizoram, India	Macaulay Library
	3	ML183783541	2019-03-28	Saurabh Sawant	Phawngpui Blue Mountain National Park, Saiha, Mizoram, India	Macaulay Library
	3	ML183783531	2019-03-28	Saurabh Sawant	Phawngpui Blue Mountain National Park, Saiha, Mizoram, India	Macaulay Library
	3	ML183783511	2019-03-28	Saurabh Sawant	Phawngpui Blue Mountain National Park, Saiha, Mizoram, India	Macaulay Library
	4	ML134697691	2018-11-18	Doug Gochfeld	Natma Taung NP--Mount Victoria (1500-2100m), Chin, Myanmar	Macaulay Library
	4	ML134696841	2018-11-18	Doug Gochfeld	Natma Taung NP--Mount Victoria (1500-2100m), Chin, Myanmar	Macaulay Library
	5	ML221819	2015-03-30	Roger McNeill	Mt Victoria Summit Road, Chin, Myanmar	Macaulay Library
	6	ML221094	2015-03-29	Roger McNeill	Mt Victoria Summit Road, Chin, Myanmar	Macaulay Library
	7	XC313828	2016-03-31	Oscar Campbell	Kanpetlet, Mindat, Chin State	Xeno Canto
	8	XC313827	2016-03-30	Oscar Campbell	Kanpetlet, Mindat, Chin State	Xeno Canto
	9	XC133360	2013-04-16	Greg Irving	Mount Victoria, Myanmar	Xeno Canto
	9	XC133362	2013-04-16	Greg Irving	Mount Victoria, Myanmar	Xeno Canto
	10	XC114801	2012-12-08	Yong Ding Li	Mount Victoria, Myanmar	Xeno Canto
	11	XC80396	2011-01-15	Frank Lambert	Mount Victoria, Myanmar	Xeno Canto
	11	XC80395	2011-01-15	Frank Lambert	Mount Victoria, Myanmar	Xeno Canto
	12	XC21673	2006-02-28	Mathias Ritschard	Murlen National Park, Mizoram	Xeno Canto
	13	XC21672	2006-03-02	Mathias Ritschard	Murlen National Park, Mizoram	Xeno Canto
	13	XC21671	2006-03-02	Mathias Ritschard	Murlen National Park, Mizoram	Xeno Canto
	14	XC329523	2015-12-19	Chai	Mount Victoria, Myanmar	Xeno Canto
S. kinneari	1	ML281866901 / XC604593	2020-11-20	Dinh Thinh	Xã Lao Chải, H. Mù Cang Chải VN-Tỉnh Yên Bái 21.78907, 104.05276, Yen Bai, Vietnam	Macaulay Library
	2	ML280550671	2020-11-16	Dinh Thinh	Xã Lao Chải, H. Mù Cang Chải VN-Tỉnh Yên Bái 21.78907, 104.05276, Yen Bai, Vietnam	Macaulay Library
	3	ML218943421	2020-03-05	Julia Wittmann	Lao Chải, Yên Bái, VN (21,765, 104,038), Yen Bai, Vietnam	Macaulay Library
	3	ML218943381	2020-03-05	Julia Wittmann	Lao Chải, Yên Bái, VN (21,765, 104,038), Yen Bai, Vietnam	Macaulay Library
	4	ML175353	2012-04-03	Mark Robbins	Van Ban Nature Reserve, Lao Cai, Vietnam	Macaulay Library
	4	ML175348	2012-04-03	Mark Robbins	Van Ban Nature Reserve, Lao Cai, Vietnam	Macaulay Library
	5	XC573154	2020-06-25	JJSUN	JIUWANSHAN Nature reserve Liuzhou Shi, Guangxi Zhuangzuzizhiqu	Xeno Canto
	6	XC156784	2010-03-27	Hans Matheve	Mount Fansipan, Sa Pa, Vietnam	Xeno Canto
	6	XC156783	2010-03-27	Hans Matheve	Mount Fansipan, Sa Pa, Vietnam	Xeno Canto
	7	AV5607	October 22-24, 1997	Frank R. Lambert	Vietnam: Tonkin; Fansipan Mts., near Sapa, O Qui Ho (22.3, 103.8)	Avocet
	8	AV7657	2003-01-23	Dominique Verbelen	Vietnam: NW Tonkin, O Quy Ho (22.37, 103.8)	Avocet
S. longicaudatus	1	ML283681 /XC426909	2018-03-28	Peter Boesman	Mawkdok, East Khasi Hills, Meghalaya, India	Macaulay Library
	1	ML283679 / XC426908	2018-03-28	Peter Boesman	Mawkdok, East Khasi Hills, Meghalaya, India	Macaulay Library
	1	ML283677 / XC426910	2018-03-28	Peter Boesman	Mawkdok, East Khasi Hills, Meghalaya, India	Macaulay Library
	2	ML283631 / XC426907	2018-03-27	Peter Boesman	Mawkdok, East Khasi Hills, Meghalaya, India	Macaulay Library
	2	ML283630 / XC426906	2018-03-27	Peter Boesman	Mawkdok, East Khasi Hills, Meghalaya, India	Macaulay Library
	2	ML283627 / XC426905	2018-03-27	Peter Boesman	Mawkdok, East Khasi Hills, Meghalaya, India	Macaulay Library
	3	ML151362271	2018-06-15	Esha Munshi	Between Shilong and Cherapunjee, East Khasi Hills, Meghalaya, India	Macaulay Library
	3	ML151362261	2018-06-15	Esha Munshi	Between Shilong and Cherapunjee, East Khasi Hills, Meghalaya, India	Macaulay Library
	3	ML151362241	2018-06-15	Esha Munshi	Between Shilong and Cherapunjee, East Khasi Hills, Meghalaya, India	Macaulay Library
	4	ML99905711	2018-04-03	Craig Robson	Mawkdok Bridge, East Khasi Hills, Meghalaya, India	Macaulay Library
	4	ML92915711	2018-04-03	Craig Robson	Devil’s Rock Road, East Khasi Hills, Meghalaya, India	Macaulay Library
	4	ML92915701	2018-04-03	Craig Robson	Devil’s Rock Road, East Khasi Hills, Meghalaya, India	Macaulay Library
	4	ML92915691	2018-04-03	Craig Robson	Devil’s Rock Road, East Khasi Hills, Meghalaya, India	Macaulay Library
	5	ML30025881	2016-03-26	Taksh Sangwan	Cherapunjee, Megahlaya, East Khasi Hills, Meghalaya, India	Macaulay Library
	6	XC437021	2017-03-10	Lonnie Bregman	Mawkdok Viewpoint trail, Meghalaya	Xeno Canto
	7	XC374269	2017-04-16	George Wagner	Mawkdok Viewpoint Trail, Duwansing Syiem Bridge, East Khasi Hills, Meghalaya	Xeno Canto
	8	XC374267	2017-04-15	George Wagner	Mawkdok Viewpoint Trail, Duwansing Syiem Bridge, East Khasi Hills, Meghalaya	Xeno Canto
	8	XC374266	2017-04-15	George Wagner	Mawkdok Viewpoint Trail, Duwansing Syiem Bridge, East Khasi Hills, Meghalaya	Xeno Canto
	9	XC21684	2006-03-05	Mathias Ritschard	Shillong, Meghalaya	Xeno Canto
	9	XC21685	2006-03-05	Mathias Ritschard	Shillong, Meghalaya	Xeno Canto
	10	XC21683	2006-02-22	Mathias Ritschard	Shillong, Meghalaya	Xeno Canto
	10	XC21682	2006-02-22	Mathias Ritschard	Shillong, Meghalaya	Xeno Canto
	10	XC21680	2006-02-22	Mathias Ritschard	Shillong, Meghalaya	Xeno Canto
	10	XC21679	2006-02-22	Mathias Ritschard	Shillong, Meghalaya	Xeno Canto
	11	XC168132	2014-02-24	Pritam Baruah	Mawphlang Dam approach road, East Khasi Hills, Meghalaya	Xeno Canto

### Sheet: Supplementary file 1
S. ba note group sequences
Catalogue No	Unit no	Song no	note sequence
ML282448851	1	1	badcadd
	1	2	badcadd
ML227098341	2	3	ecdb
	2	4	ecdb
	2	5	ecdb
	2	6	ecdb
ML225542331	2	7	ecdb
	2	8	ecdb
	2	9	ecdb
	2	10	ecdb
ML225542291 / XC472347	2	11	aaaddd
	2	12	aaaddd
	2	13	aaaddd
ML150909101	3	14	abkbbaaa
	3	15	abkbbaaa
	3	16	abkbbaaa
	3	17	abkbbaaa
	3	18	abkbbaaa
	3	19	abkbbaaa
	3	20	abkbbaaa
	3	21	abkbbaaa
	3	22	abkbbaaa
	3	23	abkbbaaa
	3	24	abkbbaaa
	3	25	abkbbaaa
	3	26	abkbbaaa
	3	27	abkbbaaa
	3	28	abkbbaaa
	3	29	abkbbaaa
ML150909031	3	30	eacad
	3	31	eacad
	3	32	eacad
	3	33	eacad
	3	34	eacad
	3	35	eacad
	3	36	eacad
	3	37	eacad
	3	38	eacad
	3	39	eacad
	3	40	eacad
	3	41	eacad
	3	42	eacad
	3	43	eacad
ML150909021	3	44	abkbbaaa
	3	45	abkbbaaa
	3	46	abkbbaaa
	3	47	abkbbaaa
	3	48	abkbbaaa
	3	49	abkbbaaa
	3	50	abkbbaaa
	3	51	abkbbaaa
	3	52	abkbbaaa
	3	53	abkbbaaa
	3	54	abkbbaaa
ML150909011	3	55	cccb
	3	56	cccb
	3	57	cccb
	3	58	cccb
	3	59	cccb
	3	60	dacad
	3	61	dacad
	3	62	dacad
	3	63	dacad
	3	64	dacad
	3	65	dacad
	3	66	dacad
	3	67	dacad
ML150908991	3	68	dacad
	3	69	dacad
	3	70	dacad
	3	71	dacad
	3	72	dacad
	3	73	dacad
	3	74	dacad
	3	75	dacad
	3	76	dacad
	3	77	dacad
XC374363	4	78	ecddd
	4	79	ecddd
	4	80	ecddd
	4	81	ecddd
	4	82	ecddd
	4	83	ecddd
	4	84	ecddd
	4	85	ecddd
	4	86	ecddd
	4	87	ecddd
	4	88	ecddd
	4	89	ecddd
	4	90	ecddd
	4	91	ecddd
	4	92	ecddd
	4	93	ecddd
	4	94	ecddd
XC374362	5	95	ebkddddd
	5	96	ebkdddd
	5	97	ebkdddd
	5	98	ebkddddd
	5	99	ebkdddd
	5	100	ebkddddd
	5	101	ebkdddd
	5	102	ebkddddd
	5	103	ebkddddd
	5	104	ebkddddd
	5	105	ebkddddd
	5	106	ebkddddd
	5	107	ebkddddd
	5	108	ebkddddd
	5	109	ebkddddd
XC292723	6	110	dcbdd
	6	111	dcbdd
	6	112	dcbdd
	6	113	dcbdd
	6	114	dcbdd
XC157918	7	115	dcbdd
	7	116	dcbdd
	7	117	dcbdd
	7	118	dcbdd
	7	119	dcbdd
	7	120	dcbdd
	7	121	dcbdd
	7	122	dcbdd
	7	123	dcbdd
	7	124	dcbdd
	7	125	dcbdd
	7	126	dcbdd
	7	127	dcbdd
	7	128	dcbdd
XC157917	7	129	eafad
	7	130	eafad
	7	131	eafad
	7	132	eafad
	7	133	eafad
	7	134	eafad
	7	135	eafad
	7	136	eafad
	7	137	eafad
XC21702	8	138	caabbbbb
	8	139	caabbbbbb
	8	140	caabbbbb
	8	141	caabbbbb
	8	142	caabbbbb
	8	143	caabbbbb
	8	144	caabbbbbb
XC21701	9	145	kaeb
	9	146	kaeb
XC21699	9	147	dacadd
	9	148	dacadd
	9	149	dacadd
	9	150	dacadd
	9	151	dacadd
	9	152	dacadd
	9	153	dacadd
	9	154	dacadd
	9	155	dacadd
XC21698	10	156	baab
	10	157	baab
	10	158	baab
	10	159	baab
	10	160	baab
	10	161	baab
	10	162	baab
	10	163	baab
	10	164	baab
	10	165	baab
	10	166	baab
	10	167	baab
	10	168	baab
	10	169	baab
	10	170	baab
	10	171	baab
	10	172	baab
	10	173	baab
XC21697	10	174	ddd
	10	175	ddd
	10	176	ddd
	10	177	ddd
	10	178	ddd
	10	179	ddd
	10	180	ddd
	10	181	ddd
	10	182	ddd
	10	183	ddd
	10	184	ddd
	10	185	ddd
	10	186	ddd
	10	187	ddd
XC21696	10	188	dcacad
	10	189	dcacad
	10	190	dcacad
	10	191	dcacad
	10	192	dcacad
	10	193	dcacad
	10	194	dcacad
	10	195	dcacad
	10	196	dcacad
XC336387	11	197	bacbdd
	11	198	bacbdd
	11	199	bacbdd
	11	200	bacbdd
	11	201	bacbdd
	11	202	bacbdd
	11	203	bacbdd
	11	204	bacbdd
	11	205	bacbdd
	11	206	bacbdd
	11	207	bacbdd
	11	208	bacbdd
	11	209	bacbdd
XC177706	12	210	babadd
	12	211	babadd
	12	212	babadd
	12	213	babadd
	12	214	babadd
	12	215	babadd
	12	216	babadd
	12	217	babadd
	12	218	babadd
AV8652	13	219	bcdd
	13	220	bcdd
	13	221	bcdd
	13	222	bcdd
	13	223	bcdd
	13	224	bcdd
	13	225	bcdd
	13	226	bcdd
	13	227	bcdd
	13	228	bcdd
	13	229	bcdd
	13	230	bcdd
	13	231	bcdd
	13	232	bcdd
	13	233	kfad
	13	234	afad
	13	235	eafad
	13	236	eafad
	13	237	babadd
	13	238	babadd
	13	239	babadd
	13	240	babadd
	13	241	babadd
AV20013	14	242	acc
	14	243	acc
	14	244	acc
	14	245	acc
	14	246	acc
	14	247	acc
	14	248	acc
	14	249	acc
	14	250	acc
	14	251	acc
	14	252	acc
	14	253	acc

### Sheet: Supplementary file 2
S. tr note group sequences
Catalogue No	Unit no	Song no	note sequence
ML284140 / XC426913	1	1	bblbblbbf
	1	2	bblbblbbf
	1	3	bblbblbbf
	1	4	bblbblbbf
ML284139 / XC426912	1	5	bblbblbbf
	1	6	bblbblbbf
	1	7	bblbblbbf
	1	8	bblbblbbf
	1	9	bblbblbbf
ML284138 / XC426911	1	10	bblbblbbf
	1	11	bblbblbbf
	1	12	bblbblbbf
	1	13	bblbblbbf
	1	14	bblbblbbf
	1	15	bblbblbbf
ML204020491	2	16	cbcbcbcbccbcb
	2	17	bkkkkdddddbbbbb
	2	18	bbbbddddddddddd
	2	19	kffbcfffff
	2	20	kffffffff
	2	21	kffffffff
	2	22	kkkbbbddddddddd
	2	23	kffffffff
	2	24	kffffffff
ML204016501/ XC149755	3	25	lbbfff
	3	26	lbbfff
	3	27	lbbfff
	3	28	lbbfff
	3	29	lbbfff
	3	30	lbbfff
	3	31	lbbfff
	3	32	ffbfbfbfb
	3	33	ffbfbfbfb
ML203904501	4	34	eeeeee
	4	35	eeeeee
	4	36	eeeeee
ML155331981	5	37	blclcl
	5	38	blclcl
	5	39	blclcl
	5	40	blclcl
	5	41	blclcl
	5	42	blclcl
	5	43	blclcl
	5	44	blclcl
	5	45	blclcl
	5	46	blclcl
	5	47	blclcl
	5	48	blclcl
	5	49	blclcl
	5	50	blclcl
	5	51	blclcl
	5	52	blclcl
	5	53	blclcl
	5	54	blclcl
	5	55	blclcl
	5	56	blclcl
	5	57	blclcl
	5	58	blclcl
	5	59	blclcl
	5	60	blclcl
	5	61	blclcl
	5	62	blclcl
	5	63	blclcl
	5	64	lllg
	5	65	lllg
	5	66	lllg
	5	67	lllg
ML150927601	6	68	eeeeeeee
	6	69	eeeeeeee
	6	70	eeeeee
	6	71	eeeeee
	6	72	eeeeeeee
	6	73	eeeeee
	6	74	eeeeee
ML150927551	6	75	eeeeee
	6	76	eeeeee
ML91854461	7	77	kbbbbbbbbddddd
	7	78	kbbbbbbbbddddd
ML91854451	7	79	cggggg
	7	80	kbbbbbbbbddddd
ML91854441	7	81	gggg
	7	82	ggggg
	7	83	ggggg
ML50688851	8	84	lbcbcbc
	8	85	lbcbcbc
	8	86	lbcbcbc
	8	87	lbcbcbc
	8	88	lbcbcbc
XC568215	9	89	ccbgggg
	9	90	ccbgggg
	9	91	ccbgggg
	9	92	ccbgggg
	9	93	ccbgggg
XC568214	9	94	ccbgggg
	9	95	ccbgggg
	9	96	ccbgggg
	9	97	ccbgggg
XC568213	9	98	lbcbcbc
	9	99	lbcbcbc
	9	100	lbcbcbc
	9	101	lbcbcbc
	9	102	lbcbcbc
	9	103	lbcbcbc
	9	104	lbcbcbc
	9	105	lbcbcbc
XC568216	9	106	lbcbcbc
	9	107	lbcbcbc
	9	108	lbcbcbc
	9	109	lbcbcbc
	9	110	lbcbcbc
	9	111	lbcbcbc
XC157924	10	112	egggggg
	10	113	egggggg
	10	114	egggggg
	10	115	egggggg
	10	116	egggggg
	10	117	egggggg
	10	118	egggggg
	10	119	egggggg
	10	120	egggggg
	10	121	egggggg
XC157923	10	122	egggggg
	10	123	egggggg
	10	124	egggggg
	10	125	egggggg
	10	126	egggggg
	10	127	egggggg
	10	128	egggggg
XC100928	11	129	blcfccfa
	11	130	blcfccfa
	11	131	blcfccfa
XC79675	12	132	bbccbbcbbc
	12	133	bbccbbcbbc
XC79674	12	134	llll
	12	135	llll
	12	136	llll
	12	137	llll
	12	138	llll
	12	139	llll
	12	140	llll
	12	141	llll
XC79673	12	142	llll
	12	143	llll
	12	144	llll
	12	145	llll
	12	146	llll
	12	147	llll
	12	148	llll
	12	149	llll
	12	150	llll
	12	151	llll
XC79671	12	152	bbccbbbcbbbc
	12	153	bbccbbcbbbc
	12	154	bbccbbcbbc
	12	155	bbccbbcbbc
	12	156	bbccbbcbbc
	12	157	bbccbbcbbc
	12	158	bbccbbcbbc
	12	159	bbccbbcbbc
	12	160	bbccbbcbbc
	12	161	bbccbbcbbc
	12	162	bbccbbcbbc
	12	163	bbccbbcbbc
XC65030	13	164	bfffffff
	13	165	bfffffff
	13	166	bfffffff
	13	167	bfffffff
	13	168	bfffffff
	13	169	bffffffff
	13	170	bfffffff
	13	171	bfffffff
XC65029	13	172	bbbbbbbbbdddddd
	13	173	bfffffff
	13	174	bbbbbbbdddddddd
	13	175	bbbbbbddddddddd
XC65028	13	176	bbbbbbbbbdddddd
	13	177	bbbbbbbbbdddddd
	13	178	bbbbbbbdddddddd
XC181939	14	179	fclll
	14	180	fclll
	14	181	fclll
XC33969	15	182	ccbgbgbg
	15	183	ccbgbgbg
	15	184	ccbgbgbg
XC585923	16	185	bbbbddddddddddd
	16	186	bbbbbbddddddddd
AV8656	17	187	lll
	17	188	lll
	17	189	lll
	17	190	lll
	17	191	lll
	17	192	lll
	17	193	lll
	17	194	lll
	17	195	lll
	17	196	lll
	17	197	lll
AV8657	18	198	lfff
	18	199	lfff
	18	200	lfff
	18	201	lfff
	18	202	lfff
	18	203	lfff
AV10437	19	204	fblblbl
	19	205	fblblbl
	19	206	fblblbl
	19	207	fblblbl
	19	208	fblblbl
	19	209	fblblbl
	19	210	fblblbl
	19	211	fblblbl
	19	212	fblblbl
	19	213	fblblbl

### Sheet: Table S1
Parameters	PC1	PC2	PC3	PC4	PC5	PC 6	PC7	PC8	PC9	PC10
Peak Frequency Max	0.42	0.17	0.09	-0.11	-0.02	-0.08	-0.08	0.17	0.62	-0.59
Peak Frequency Min	0.32	-0.47	0.1	-0.1	0	0.3	-0.1	0.71	-0.22	0.06
90% Bandwidth	0.26	0.53	-0.06	0.19	0.04	-0.54	-0.29	0.34	-0.27	0.22
Peak time	-0.09	0.09	0.9	0.29	0.29	0.07	-0.01	-0.02	-0.02	0
Duration	-0.07	0.64	0.03	-0.46	0.03	0.59	-0.01	0.11	-0.1	0.07
Average Entropy	0.25	0.15	-0.33	0.73	0.22	0.45	0.15	-0.02	0.03	-0.02
Center Frequency	0.42	0	0.12	-0.13	-0.04	-0.05	0.41	-0.08	0.39	0.68
Peak Frequency	0.4	0.05	0.1	-0.13	-0.07	-0.11	0.57	-0.19	-0.55	-0.35
Start Peak Frequency	0.34	-0.17	-0.11	-0.27	0.7	0.01	-0.37	-0.37	-0.1	0.04
End Peak Frequency	0.36	-0.03	0.16	0.11	-0.61	0.22	-0.49	-0.39	-0.12	0.07
Eigenvalue	5.1	1.6	1.03	0.8	0.51	0.42	0.3	0.13	0.06	0.03
% explained	51.01	16	10.27	8.02	5.11	4.25	3.01	1.34	0.65	0.32
Table S1: Results of Principal Component analysis on the correlation matrix of the ten note parameters measured from the songs of Spelaeornis. The values represent the loadings of various parameters onto the Principal Components (PCs), as well as the proportion of explained variance.

### Sheet: Table S2
Species	n1	Species	n2	statistic	P- value	Adjusted P-value	Significance
S.ca	28	S.ba	14	4.242	2.22e-05	0.000621	***
		S.tr	19	-0.543	0.587	1	ns
		S.ch	12	2.809	0.00497	0.139	ns
		S.re	4	-1.502	0.133	1	ns
		S.oa	14	2.035	0.0418	1	ns
		S.ki	7	-2.62	0.0088	0.246	ns
		S.lo	11	3.287	0.00101	0.0283	*
S.ba	14	S. tr	19	-4.4	1.08e-05	0.000303	***
		S. ch	12	-1.066	0.287	1	ns
		S. re	4	-3.865	0.000111	0.00311	**
		S. oa	14	-1.911	0.056	1	ns
		S. ki	7	-5.391	7.02e-08	1.96e-06	****
		S. lo	11	-0.543	0.587	1	ns
S. tr	19	S. ch	12	3.066	0.00217	0.0608	ns
		S. re	4	-1.166	0.243	1	ns
		S. oa	14	2.35	0.0188	0.526	ns
		S. ki	7	-2.139	0.0325	0.909	ns
		S. lo	11	3.513	0.000442	0.0124	*
S. ch	12	S. re	4	-3.069	0.00214	0.0601	ns
		S. oa	14	-0.77	0.441	1	ns
		S. ki	7	-4.365	1.27e-05	0.000355	***
		S. lo	11	0.481	0.631	1	ns
S. re	4	S. oa	14	2.591	0.00956	0.268	ns
		S. ki	7	-0.485	0.628	1	ns
		S. lo	11	3.379	0.000728	0.0204	*
S. oa	14	S. ki	7	-3.831	0.000128	0.00358	**
		S. lo	11	1.25	0.211	1	ns
S. ki	7	S. lo	11	4.709	2.49e-06	6.97e-05	****
Table S2: Table depicting the results of post-hoc Dunn's tests for pairwise comparisons. Species pairs showing statistically significant differences in song complexity are represented in bold.
